# Nementin is a Nematode-Selective Small Molecule Agonist of Neurotransmitter Release

**DOI:** 10.1101/2022.03.12.484074

**Authors:** Sean Harrington, Jessica J. Knox, Andrew R. Burns, Ken-Loon Choo, Aaron Au, Megan Kitner, Cecile Haeberli, Jacob Pyche, Cassandra D’Amata, Yong-Hyun Kim, Jonathan R. Volpatti, Maximillano Guiliani, Jamie Snider, Victoria Wong, Bruna M. Palmeira, Elizabeth M. Redman, Aditya S. Vaidya, John S. Gilleard, Igor Stagljar, Sean R. Cutler, Daniel Kulke, James J. Dowling, Christopher M. Yip, Jennifer Keiser, Inga Zasada, Mark Lautens, Peter J. Roy

**Affiliations:** Department of Pharmacology and Toxicology, University of Toronto, Toronto, ON, M5S 1A8, Canada; The Donnelly Centre for Cellular and Biomolecular Research, University of Toronto, Toronto, ON, M5S 3E1, Canada; Department of Molecular Genetics, University of Toronto; Toronto, ON, M5S 1A8, Canada; The Department of Chemistry, University of Toronto, 80 St. George Street, M5S 3H6, Toronto, Canada; Institute of Biomaterials and Biomedical Engineering, University of Toronto, Toronto, Ontario, Canada; USDA-ARS Horticultural Crops Research Laboratory, Corvallis, OR 97330, USA; Department of Medical Parasitology and Infection Biology; Swiss-Tropical and Public Health Institute, (Swiss TPH), Socinstr. 57, CH–4051 Basel, Switzerland; Faculty of Science; University of Basel, Petersplatz 1, 4001 Basel; Program in Developmental and Stem Cell Biology, The Hospital for Sick Children, Toronto, Ontario, Canada M5G 0A4; Program in Genetics and Genome Biology, The Hospital for Sick Children, Toronto, Ontario, Canada M5G 0A4; Department of Comparative Biology and Experimental Medicine, Host-Parasite Interactions (HPI) Program, Faculty of Veterinary Medicine, University of Calgary, Calgary, AB, Canada; Institute for Integrative Genome Biology, University of California, Riverside, Riverside, CA 92521, USA; Department of Botany and Plant Sciences, University of California, Riverside, Riverside, CA 92521, USA; Department of Biochemistry, University of Toronto, Toronto, ON, M5S 1A8, Canada; Mediterranean Institute for Life Sciences, Meštrovićevo Šetalište 45, HR-21000, Split, Croatia; School of Medicine, University of Split, Šoltanska ul. 2, 21000, Split, Croatia; Research Parasiticides, Bayer Animal Health GmbH, Monheim, Germany

**Keywords:** chemical genetics, nematicide, anthelmintic, *C. elegans*, parasitic nematodes, *Strongyloides ratti*, *Meloidogyne hapla*, small molecule screens, early-stage drug discovery, dense core vesicles, convulsions, dgk-1, egl-30, goa-1, unc-13, unc-17, unc-31, unc-43, unc-64

## Abstract

Nematode parasites of humans, livestock and crops pose a significant burden on human health and welfare. Alarmingly, parasitic nematodes of animals have rapidly evolved resistance to anthelmintic drugs, and traditional nematicides that protect crops are facing increasing restrictions because of poor phylogenetic selectivity. Here, we present a pipeline that exploits multiple motor outputs of the model nematode *C. elegans* for nematicide discovery. This pipeline yielded multiple compounds that selectively kill and/or immobilize diverse nematode parasites. We focus on one compound that induces violent convulsions and paralysis that we call Nementin. We find that Nementin agonizes neuronal dense core vesicle release, which in turn agonizes cholinergic signaling. Consequently, Nementin synergistically enhances the potency of widely-used non-selective acetylcholinesterase inhibitors (AChEIs), but in a nematode-selective manner. Nementin therefore has the potential to reduce the environmental impact of toxic AChEI pesticides used to control nematode infections and infestations.

**Significance Statement:** Parasitic nematodes pose a considerable burden to human health and food security. Small molecules that have traditionally been used to control these parasites have either been banned because of toxicity concerns or are being rendered ineffective because of the evolution of resistance. Significant gaps in our nematicidal toolkit are therefore becoming an alarming problem. Here, we describe our discovery of Nementin, a small molecule that disrupts the nematode nervous system but is ineffective against non-targeted organisms. We find that Nementin also enhances the activity of non-selective pesticides but does so in a nematode-selective manner. Hence, Nementin is an innovative solution to combat parasitic nematodes in a safe and phylum-selective manner.

**One-Sentence Summary:** A *C. elegans*-based screening pipeline identifies a selective nematicide that also potentiates acetylcholinesterase inhibitors.
