## Supplementary material for "Nementin is a Nematode-Selective Small Molecule Agonist of Neurotransmitter Release": Data S1

### Sheet: Spectrum M9 control data
Spectrum M9 condition DMSO control egg-laying data
- showing the DMSO control Egl values for the M9 buffer condition. Position are the well addresses of the control wells in plates from the Microsource Spectrum Collection library; a library used to validate the Egl pipeline.
Mol Name	Plate	Pos	PL1	PL2	PL3	egl phene (SN condition)
DMSO	150515-01	A01	1.27778	1	1.23077	1.16952
DMSO	150515-01	A12	0.96	0.722222	0.666667	0.782963
DMSO	150515-01	B01	1.33333	1.22222	0.588235	1.04793
DMSO	150515-01	B12	1.41667	1.66667	0.9	1.32778
DMSO	150515-01	C01	0.958333	0.842105	0.740741	0.84706
DMSO	150515-01	C12	1.36842	1.04545	0.888889	1.10092
DMSO	150515-01	D01	0.73913	1.54545	1	1.09486
DMSO	150515-01	D12	1.18182	0.823529	0.545455	0.850267
DMSO	150515-01	E01	1.23529	1.16667	0.68	1.02732
DMSO	150515-01	E12	0.909091	0.666667	1.33333	0.969697
DMSO	150515-01	F01	0.75	0.866667	2	1.20556
DMSO	150515-01	F12	1.38462	0.611111	1.35714	1.11762
DMSO	150515-01	G01	1	1.55556	1.38462	1.31339
DMSO	150515-01	G12	1	0.666667	1.05556	0.907407
DMSO	150515-01	H01	1.44444	1.61538	1.16667	1.40883
DMSO	150515-01	H12	1.15789	0.941176	1.41667	1.17191
DMSO	150515-02	A01	0.916667	0.75	2	1.22222
DMSO	150515-02	A12	0.636364	1.86667	1.18182	1.22828
DMSO	150515-02	B01	1.125	1.04762	1.29167	1.15476
DMSO	150515-02	B12	1.625	0.75	1.91667	1.43056
DMSO	150515-02	C01	1.4375	0.785714	2.18182	1.46834
DMSO	150515-02	C12	0.941176	0.956522	1.4	1.09923
DMSO	150515-02	D01	1.41176	0.769231	1.58333	1.25478
DMSO	150515-02	D12	1.77778	1.9	1.22222	1.63333
DMSO	150515-02	E01	1.27778	0.764706	1.31579	1.11942
DMSO	150515-02	E12	0.923077	1.6875	1.125	1.24519
DMSO	150515-02	F01	1	1.0625	0.8	0.954167
DMSO	150515-02	F12	1	1.85714	0.230769	1.0293
DMSO	150515-02	G01	0.904762	1.3	1.5	1.23492
DMSO	150515-02	G12	1.21053	0.833333		1.02193
DMSO	150515-02	H01	0.6	1.53333	2.11111	1.41481
DMSO	150515-02	H12	1.13636	0.88	0.588235	0.8682
DMSO	150515-03	A01	0.875	0.466667	0.619048	0.653571
DMSO	150515-03	A12	1.11111	0.357143	0.9	0.789418
DMSO	150515-03	B01	2.3	0.555556	0.333333	1.06296
DMSO	150515-03	B12	1.42857	0.777778	0.6875	0.964616
DMSO	150515-03	C01	1	0.346154	0.695652	0.680602
DMSO	150515-03	C12	0.714286	1	1.6	1.10476
DMSO	150515-03	D01	1.41667	0.933333	0.875	1.075
DMSO	150515-03	D12	1	1.1	0.407407	0.835802
DMSO	150515-03	E01	0.25	0.517241	0.55	0.43908
DMSO	150515-03	E12	0.88	1.22222	0.461538	0.854587
DMSO	150515-03	F01	0.555556	0.777778	0.769231	0.700855
DMSO	150515-03	F12	1.5	1.33333	0.642857	1.15873
DMSO	150515-03	G01	0.4	0.875	0.933333	0.736111
DMSO	150515-03	G12	0.636364	1.375	0.875	0.962121
DMSO	150515-03	H01	1.13333	1.375	1.5	1.33611
DMSO	150515-03	H12	2.21429	1.15385	0.5	1.28938
DMSO	150515-04	A01	1.04762	1.61538	1.05882	1.24061
DMSO	150515-04	A12	1.33333	1.35714	1.30769	1.33272
DMSO	150515-04	B01	0.823529	0.8125	0.6	0.745343
DMSO	150515-04	B12	1.5	0.846154	0.333333	0.893162
DMSO	150515-04	C01	0.8125	0.625	1.05882	0.832108
DMSO	150515-04	C12	2	0.857143	1	1.28571
DMSO	150515-04	D01	0.857143	0.272727	0.32	0.48329
DMSO	150515-04	D12	0.961538	0.875	0.684211	0.84025
DMSO	150515-04	E01	1.5	0.8	0.941176	1.08039
DMSO	150515-04	E12	1.125	1.27273	0.7	1.03258
DMSO	150515-04	F01	0.933333	0.714286	1.21429	0.953968
DMSO	150515-04	F12	1.27273	0.909091	1	1.06061
DMSO	150515-04	G01	0.526316	1	1.0625	0.862939
DMSO	150515-04	G12	1.16667	0.5	0.4	0.688889
DMSO	150515-04	H01	1.25	1.09091	0.7	1.01364
DMSO	150515-04	H12	1.30769	2	2.6	1.96923
DMSO	150515-05	A01	0.357143	0.285714	0.538462	0.393773
DMSO	150515-05	A12	0.5	0.551724	0.318182	0.456635
DMSO	150515-05	B01	0.416667	0.368421	0.434783	0.406623
DMSO	150515-05	B12	0.136364	0.375	0.619048	0.376804
DMSO	150515-05	C01	0.368421	0.571429	1	0.646617
DMSO	150515-05	C12	0.315789	0.375	2	0.89693
DMSO	150515-05	D01	1	0.5	0.435897	0.645299
DMSO	150515-05	D12	0.5	0.7	1.375	0.858333
DMSO	150515-05	E01	0.25	1	0.366667	0.538889
DMSO	150515-05	E12	0.0882353	0.733333	1	0.60719
DMSO	150515-05	F01	0.277778	0.5	0.64	0.472593
DMSO	150515-05	F12	0.1875	0.454545	0.689655	0.4439
DMSO	150515-05	G01	0.461538	0.653846	0.538462	0.551282
DMSO	150515-05	G12	1	0.65	2	1.21667
DMSO	150515-05	H01	1.3	0.6	0.478261	0.792754
DMSO	150515-05	H12	1.42857	0.666667	0.538462	0.8779
DMSO	150515-06	A01	1	1.2	1.72222	1.30741
DMSO	150515-06	A12	0.882353	1.41176	2.52941	1.60784
DMSO	150515-06	B01	2.15	2.36842	2.66667	2.39503
DMSO	150515-06	B12	1.32143	2.26667	1.45833	1.68214
DMSO	150515-06	C01	1.32143	0.913043	1.11111	1.11519
DMSO	150515-06	C12	1.47368	2.07692	2.08333	1.87798
DMSO	150515-06	D01	1.06667	1.14286	1.55556	1.25503
DMSO	150515-06	D12	1.5	1.9	1.33333	1.57778
DMSO	150515-06	E01	1.4	1.22222	1.25	1.29074
DMSO	150515-06	E12	1	1.09375	1.84211	1.31195
DMSO	150515-06	F01	1.09524	2.88235	1.35294	1.77684
DMSO	150515-06	F12	1.1	1.83333	1.59259	1.50864
DMSO	150515-06	G01	1.47059	1.73077	0.913043	1.37147
DMSO	150515-06	G12	1.46667	2.11538	1.7931	1.79172
DMSO	150515-06	H01	2.05263	1.27273	1.95833	1.76123
DMSO	150515-06	H12	1.40741	1.09524	2.11111	1.53792
DMSO	150515-07	A01	0.761905	0.9375	1.22222	0.973876
DMSO	150515-07	A12	0.217391	0.789474	0.352941	0.453269
DMSO	150515-07	B01	1.04	1.16667	0.833333	1.01333
DMSO	150515-07	B12	0.95	0.5625	1.5	1.00417
DMSO	150515-07	C01	1.375	0.692308	0.833333	0.96688
DMSO	150515-07	C12	0.615385	2	1	1.20513
DMSO	150515-07	D01	0.705882	1.52381	1.5625	1.26406
DMSO	150515-07	D12	0.7	1.05556	0.809524	0.855026
DMSO	150515-07	E01	1.3	0.818182	0.842105	0.986762
DMSO	150515-07	E12	0.533333	0.875	0.857143	0.755159
DMSO	150515-07	F01	1.0625	0.419355	0.555556	0.679137
DMSO	150515-07	F12	0.6875	0.384615	0.526316	0.53281
DMSO	150515-07	G01	1.35714	0.631579	0.92	0.969574
DMSO	150515-07	G12	0.9375	0.6	0.611111	0.716204
DMSO	150515-07	H01	0.95	1.52941	1.0625	1.18064
DMSO	150515-07	H12	0.645161	0.9375	0.5	0.69422
DMSO	150515-08	A01	0.791667	0.586207	1	0.792625
DMSO	150515-08	A12	1.625	0.466667	1.07143	1.05437
DMSO	150515-08	B01	0.933333	1	1.05263	0.995322
DMSO	150515-08	B12	0.4	1.46154	1.66667	1.17607
DMSO	150515-08	C01	0.407407	1.41667	0.785714	0.869929
DMSO	150515-08	C12	1.04762	1.09091	0.785714	0.974747
DMSO	150515-08	D01	0.842105	1.06667	1.38095	1.09657
DMSO	150515-08	D12	0.857143	1.25	1.875	1.32738
DMSO	150515-08	E01	0.625	0.692308	0.6	0.639103
DMSO	150515-08	E12	0.666667	0.65	0.678571	0.665079
DMSO	150515-08	F01	0.428571	0.538462	0.7	0.555678
DMSO	150515-08	F12	0.466667	1.22727	2.14286	1.27893
DMSO	150515-08	G01	0.461538	1	1.3	0.920513
DMSO	150515-08	G12	0.6	0.909091	1.21429	0.907792
DMSO	150515-08	H01	0.5625	0.785714	1.5	0.949405
DMSO	150515-08	H12	0.571429	0.75	2.14286	1.15476
DMSO	150515-09	A01	1.41667	0.736842	1.75	1.30117
DMSO	150515-09	A12	1.05556	1.06667	1.15	1.09074
DMSO	150515-09	B01	0.8	0.714286	1.27778	0.930688
DMSO	150515-09	B12	1	0.833333	1.63636	1.15657
DMSO	150515-09	C01	0.894737	1.2	1.36842	1.15439
DMSO	150515-09	C12	1.09091	0.7	2.31579	1.3689
DMSO	150515-09	D01	0.782609	1.5	1	1.0942
DMSO	150515-09	D12	0.571429	0.857143	2.16667	1.19841
DMSO	150515-09	E01	1.42105	0.62069	1.27778	1.10651
DMSO	150515-09	E12	0.56	1.33333	1	0.964444
DMSO	150515-09	F01	1.06667	0.7	1.20833	0.991667
DMSO	150515-09	F12	0.904762	0.952381	1.72222	1.19312
DMSO	150515-09	G01	1.5	0.833333	0.875	1.06944
DMSO	150515-09	G12	0.823529	1.64286	1.8125	1.4263
DMSO	150515-09	H01	1.0625	1.38462	0.75	1.06571
DMSO	150515-09	H12	0.888889	2.15385	2.21053	1.75109
DMSO	150515-10	A01		1.03571	1.9375	1.48661
DMSO	150515-10	A12		0.833333	1.63636	1.23485
DMSO	150515-10	B01	1.07143	1.65	0.8	1.17381
DMSO	150515-10	B12	0.869565	0.7	1.20833	0.925966
DMSO	150515-10	C01	1.04545	0.904762	0.842105	0.930774
DMSO	150515-10	C12	1.64286	0.681818	1.17647	1.16705
DMSO	150515-10	D01	1.33333	1.08696	1	1.1401
DMSO	150515-10	D12	1.36842	0.9	1	1.08947
DMSO	150515-10	E01	1	1.2381	0.892857	1.04365
DMSO	150515-10	E12	0.608696	0.8125	2.33333	1.25151
DMSO	150515-10	F01	1	1.23529	0.85	1.02843
DMSO	150515-10	F12	1.05882	0.642857	1	0.90056
DMSO	150515-10	G01	1.05	1.14286	0.913043	1.0353
DMSO	150515-10	G12	1	0.967742	2.69231	1.55335
DMSO	150515-10	H01	1.8125	1.70588	2.23529	1.91789
DMSO	150515-10	H12	1	0.9375	2.15789	1.36513
DMSO	150515-11	A01	0.9	0.368421	0.75	0.672807
DMSO	150515-11	A12	0.333333	0.928571	0.625	0.628968
DMSO	150515-11	B01	0.947368	0.647059	0.363636	0.652688
DMSO	150515-11	B12	0.714286	1	1	0.904762
DMSO	150515-11	C01	1.15385	0.545455	0.75	0.816434
DMSO	150515-11	C12	0.565217	0.714286	0.909091	0.729531
DMSO	150515-11	D01	0.8	0.5	0.684211	0.661404
DMSO	150515-11	D12	0.857143	0.888889	0.36	0.702011
DMSO	150515-11	E01	1	0.642857	0.545455	0.729437
DMSO	150515-11	E12	1.69231	1.1	1	1.2641
DMSO	150515-11	F01	0.72	1.125	0.764706	0.869902
DMSO	150515-11	F12	0.52381	0.904762	1.26667	0.898413
DMSO	150515-11	G01	0.68	0.592593	0.882353	0.718315
DMSO	150515-11	G12	1.125	0.9375	1.28571	1.11607
DMSO	150515-11	H01	0.75	0.923077	1.36364	1.01224
DMSO	150515-11	H12	0.814815	1.5	0.529412	0.948076
DMSO	150515-12	A01	0.5	1.35	1.47059	1.10686
DMSO	150515-12	A12	0.5	0.8125	0.571429	0.627976
DMSO	150515-12	B01	0.363636	1.16667	0.72	0.750101
DMSO	150515-12	B12	0.347826	0.869565	0.25	0.48913
DMSO	150515-12	C01	0.852941	0.681818	1	0.84492
DMSO	150515-12	C12	0.433333	0.777778	0.32	0.51037
DMSO	150515-12	D01	0.92	0.692308	0.84	0.817436
DMSO	150515-12	D12	0.583333	1.22727	1.0625	0.957702
DMSO	150515-12	E01	0.464286	1.22222	2.22222	1.30291
DMSO	150515-12	E12	0.642857	0.851852	0.55	0.68157
DMSO	150515-12	F01	0.869565	1.55556	1.41667	1.2806
DMSO	150515-12	F12	0.857143	0.956522	1	0.937888
DMSO	150515-12	G01	0.388889	0.235294	1.11765	0.58061
DMSO	150515-12	G12	2.40909	1.41667	1.33333	1.7197
DMSO	150515-12	H01	1	0.777778	1.77273	1.1835
DMSO	150515-12	H12	0.789474	0.65	1.54545	0.994976
DMSO	150515-13	A01	1	0.611111	0.5	0.703704
DMSO	150515-13	A12	0.391304	0.578947	0.285714	0.418655
DMSO	150515-13	B01	0.84375	0.857143	1.46667	1.05585
DMSO	150515-13	B12	0.428571	0.357143	0.428571	0.404762
DMSO	150515-13	C01	0.666667	0.954545	0.692308	0.771173
DMSO	150515-13	C12	0.4	0.590909	0.45	0.480303
DMSO	150515-13	D01	0.652174	0.678571	1.16667	0.832471
DMSO	150515-13	D12	0.846154	0.388889	0.75	0.661681
DMSO	150515-13	E01	0.52381	1.08333	0.958333	0.855159
DMSO	150515-13	E12	0.4	0.722222	0.666667	0.596296
DMSO	150515-13	F01	0.84	0.538462	1	0.792821
DMSO	150515-13	F12	0.583333	0.444444	0.32	0.449259
DMSO	150515-13	G01	0.785714	1.15789	1.25	1.06454
DMSO	150515-13	G12	0.8	0.666667	1.125	0.863889
DMSO	150515-13	H01	1.22222	2.45455	1.87097	1.84925
DMSO	150515-13	H12	1.85714	1	1.1	1.31905
DMSO	150515-14	A01	0.583333	0.5	0.555556	0.546296
DMSO	150515-14	A12	0.473684	0.375	0.809524	0.552736
DMSO	150515-14	B01	0.961538	0.4	0.611111	0.65755
DMSO	150515-14	B12	0.434783	0.384615	0.294118	0.371172
DMSO	150515-14	C01	1.04348	0.588235	1.25	0.960571
DMSO	150515-14	C12	0.5	0.357143	0.714286	0.52381
DMSO	150515-14	D01	0.666667	0.294118	2.2	1.05359
DMSO	150515-14	D12	0.333333	0.611111	0.625	0.523148
DMSO	150515-14	E01	0.76	0.761905	0.545455	0.68912
DMSO	150515-14	E12	0.944444	0.5	1.0625	0.835648
DMSO	150515-14	F01	0.636364	0.772727	0.888889	0.765993
DMSO	150515-14	F12	0.888889	0.65	1.875	1.13796
DMSO	150515-14	G01	0.933333	0.647059	1	0.860131
DMSO	150515-14	G12	0.533333	0.909091	1.33333	0.925253
DMSO	150515-14	H01	1.6	0.866667	0.588235	1.0183
DMSO	150515-14	H12	0.692308	0.647059	0.8	0.713122
DMSO	150515-15	A01	2.11111	2	0.818182	1.6431
DMSO	150515-15	A12	1.61905	1.44444	1.7	1.58783
DMSO	150515-15	B01	1.69231	1.14286	1.33333	1.3895
DMSO	150515-15	B12	2.91667	0.875	1.33333	1.70833
DMSO	150515-15	C01	1.04762	0.73913	1.92308	1.23661
DMSO	150515-15	C12	1.05556	2.2	2.53333	1.92963
DMSO	150515-15	D01	1.22727	1.08696	1.66667	1.32697
DMSO	150515-15	D12	1.875	1.2	1.72	1.59833
DMSO	150515-15	E01	1.2069	2	1.5	1.56897
DMSO	150515-15	E12	2	2	1.19048	1.73016
DMSO	150515-15	F01	1.69231	1.29412	1.72727	1.57123
DMSO	150515-15	F12	1.21053	1.5	0.95	1.22018
DMSO	150515-15	G01	1.42105	1.36364	1.05263	1.27911
DMSO	150515-15	G12	2.92308	1.55	1.70588	2.05965
DMSO	150515-15	H01	1.42308	2.90909	2.08333	2.1385
DMSO	150515-15	H12	2.64286	1	3.42857	2.35714
DMSO	150515-16	A01	0.555556	1.26316	1.05882	0.959179
DMSO	150515-16	A12	1.1	1	1.27778	1.12593
DMSO	150515-16	B01	1.11111	0.608696	0.944444	0.888084
DMSO	150515-16	B12	1.7	1.44	1.15	1.43
DMSO	150515-16	C01	1.23529	1.66667	1.1	1.33399
DMSO	150515-16	C12	2.09091	1.70833	1.13043	1.64323
DMSO	150515-16	D01	1.13636	1	0.9375	1.02462
DMSO	150515-16	D12	2	1	1.19048	1.39683
DMSO	150515-16	E01	1.6875	1.78947	0.73913	1.40537
DMSO	150515-16	E12	1.69231	0.956522	1.25	1.29961
DMSO	150515-16	F01	1.33333	0.956522	0.870968	1.05361
DMSO	150515-16	F12	0.666667	1.5	2.25	1.47222
DMSO	150515-16	G01	1.08696	1.85714	1.33333	1.42581
DMSO	150515-16	G12	1.53846	1.86667	1.66667	1.6906
DMSO	150515-16	H01		0.888889	1.29412	1.0915
DMSO	150515-16	H12	2.07143	1	1.89474	1.65539
DMSO	150515-17	A01	1.4	0.307692	1.375	1.02756
DMSO	150515-17	A12	0.823529	0.222222	2.21053	1.08543
DMSO	150515-17	B01	0.5625	0.142857	1.05263	0.585996
DMSO	150515-17	B12	0.5	1	2.47059	1.32353
DMSO	150515-17	C01	1.5	0.625	1.16667	1.09722
DMSO	150515-17	C12	1.57143	1.55556	1.9	1.67566
DMSO	150515-17	D01	0.636364	0.363636	0.846154	0.615385
DMSO	150515-17	D12	0.666667	1.07143	1.33333	1.02381
DMSO	150515-17	E01	1.71429	1	1.11765	1.27731
DMSO	150515-17	E12	0.545455	0.625	2.18182	1.11742
DMSO	150515-17	F01	0.4	0.384615	0.736842	0.507152
DMSO	150515-17	F12	0.357143	1.5	1.57143	1.14286
DMSO	150515-17	G01	0.6	1.18182	1	0.927273
DMSO	150515-17	G12	1.18182	1.47059	2.22222	1.62488
DMSO	150515-17	H01	1	0.736842	0.642857	0.793233
DMSO	150515-17	H12	1.58333	1.63636		1.60985
DMSO	150515-18	A01	1.6	1.2	1.05882	1.28627
DMSO	150515-18	A12	0.75	0.611111	1.42857	0.929894
DMSO	150515-18	B01	0.944444	0.0909091	1.83333	0.956229
DMSO	150515-18	B12	1.5625	0.357143	1.6	1.17321
DMSO	150515-18	C01	1.91667	1.25	0.666667	1.27778
DMSO	150515-18	C12	2.54545	2.28571	1.17647	2.00255
DMSO	150515-18	D01	0.95	0.923077	1.0625	0.978526
DMSO	150515-18	D12	1.75	1.16667	1.14286	1.35317
DMSO	150515-18	E01	0.642857	0.555556	0.714286	0.637566
DMSO	150515-18	E12	1.30769	1.1875	1.73333	1.40951
DMSO	150515-18	F01	1.1	0.4375	0.545455	0.694318
DMSO	150515-18	F12	1.66667	1.41667	0.666667	1.25
DMSO	150515-18	G01	1.07692	1.05556	0.666667	0.933048
DMSO	150515-18	G12	3.4	1	3	2.46667
DMSO	150515-18	H01	0.375	1.54545	1.63158	1.18401
DMSO	150515-18	H12	0.928571	4.5	2.18182	2.5368
DMSO	150515-19	A01	1.32	1.57143	0.428571	1.10667
DMSO	150515-19	A12	2.41176	1.05263	1.25	1.57147
DMSO	150515-19	B01	2.7	2.5	0.56	1.92
DMSO	150515-19	B12	1.71429	1.66667	1.16667	1.51587
DMSO	150515-19	C01	1.2381	0.939394	1.5	1.22583
DMSO	150515-19	C12	2.04545	2.11111	1.11765	1.75807
DMSO	150515-19	D01	1.6875	1.04545	1.25	1.32765
DMSO	150515-19	D12	1.13333	2.04545	1.05556	1.41145
DMSO	150515-19	E01	1.53846	1.78947	1.42857	1.5855
DMSO	150515-19	E12	1.55556	1.375	1	1.31019
DMSO	150515-19	F01	1.45	1.17647	1	1.20882
DMSO	150515-19	F12	1.2381	1.5	1.14286	1.29365
DMSO	150515-19	G01	1.36842	1.10526	1.29412	1.25593
DMSO	150515-19	G12	3.66667	1.5625	1.2381	2.15575
DMSO	150515-19	H01	1.21053	2.3125	1.55	1.69101
DMSO	150515-19	H12	1.6	3.38889	2.45455	2.48114
DMSO	150515-20	A01	1.85714	2.46667	0.666667	1.66349
DMSO	150515-20	A12	1.27778	0.5	0.75	0.842593
DMSO	150515-20	B01	0.333333	0.526316	1.26667	0.708772
DMSO	150515-20	B12	1.28571	0.833333	1	1.03968
DMSO	150515-20	C01	0.5625	0.421053	1	0.661184
DMSO	150515-20	C12	0.588235	1.57143	0.3	0.819888
DMSO	150515-20	D01	0.153846	1.1875	0.416667	0.586004
DMSO	150515-20	D12	1.33333	0.75	0.6875	0.923611
DMSO	150515-20	E01	0.4	0.666667	0.2	0.422222
DMSO	150515-20	E12	2.36364	0.72	0.384615	1.15608
DMSO	150515-20	F01	0.6	1.5	1.125	1.075
DMSO	150515-20	F12	1.92857	0.4375	0.7	1.02202
DMSO	150515-20	G01	0.166667	0.8	0.307692	0.424786
DMSO	150515-20	G12	2.55556	0.25	0.615385	1.14031
DMSO	150515-20	H01	0.388889	0.75	0.307692	0.482194
DMSO	150515-20	H12	3	0.666667	0.857143	1.50794
DMSO	160316-01	A01	1.94444	1.7	1.14286	1.59577
DMSO	160316-01	A12	3.42857	1.26923	1.54545	2.08109
DMSO	160316-01	B01	0.8125	0.777778	0.791667	0.793981
DMSO	160316-01	B12	1	1.07692	4.6	2.22564
DMSO	160316-01	C01	1.6	1.5	1.44444	1.51481
DMSO	160316-01	C12	2.36364	1.94118	1.28571	1.86351
DMSO	160316-01	D01	0.904762	1.3	1.09091	1.09856
DMSO	160316-01	D12	0.8125	0.75	1.36842	0.976974
DMSO	160316-01	E01	0.913043	0.6	0.466667	0.659903
DMSO	160316-01	E12	0.692308	1.2	0.555556	0.815954
DMSO	160316-01	F01	2	0.65	1	1.21667
DMSO	160316-01	F12	1.1875	0.9375	0.8125	0.979167
DMSO	160316-01	G01	3.15385	0.633333	1.29412	1.69377
DMSO	160316-01	G12	1.4	0.884615	1.1875	1.15737
DMSO	160316-01	H01	1.53846	1.04	1.19048	1.25631
DMSO	160316-01	H12	0.676471	1.75	1.52941	1.31863
DMSO	160316-02	A01	1.56667	0.909091	1.69565	1.39047
DMSO	160316-02	A12	1.08333	0.814815	1.29412	1.06409
DMSO	160316-02	B01	0.966667	1	1.30435	1.09034
DMSO	160316-02	B12	1.52941	1.45	1.07692	1.35211
DMSO	160316-02	C01	1.5	1.63158	0.625	1.25219
DMSO	160316-02	C12	0.551724	1.10345	0.25	0.635057
DMSO	160316-02	D01	1.23333	1.31579	0.866667	1.1386
DMSO	160316-02	D12	1.14286	1	0.809524	0.984127
DMSO	160316-02	E01	0.757576	0.76	1.10714	0.874906
DMSO	160316-02	E12	0.612903	1.03571	0.954545	0.867721
DMSO	160316-02	F01	1.11765	1.25	1	1.12255
DMSO	160316-02	F12	0.652174	0.647059	0.730769	0.676667
DMSO	160316-02	G01	1	0.875	1.29412	1.05637
DMSO	160316-02	G12	0.619048	0.791667	0.703704	0.704806
DMSO	160316-02	H01	0.821429	1.33333	1	1.05159
DMSO	160316-02	H12	1.16	0.85	1.625	1.21167

### Sheet: Spectrum SN control data
serotonin + nicotine condition DMSO control egg-laying data
- showing the DMSO control Egl values for the SN condition (12.3 mM serotonin creatine sulfate monohydrate (H775 - Sigma-Aldrich) and 7.7 mM nicotine (N3876 - Sigma-Aldrich)). Addresses are the addresses of the control wells in plates from the Microsource Spectrum Collection library; a library used to validate the Egl pipeline.
Mol Name	Spectrum plate Plate	well position	PL1	PL2	PL3	average
DMSO	150515-01	A01	4	5.45455	10.2222	6.55892
DMSO	150515-01	A12	5.57143	4.28571	5.6875	5.18155
DMSO	150515-01	B01	8.25	2.35484	10.1053	6.90337
DMSO	150515-01	B12	5.44444	4.90476	4.42105	4.92342
DMSO	150515-01	C01	8.15385	3.64286	7.875	6.55723
DMSO	150515-01	C12	7.81818	2.83333	8.11111	6.25421
DMSO	150515-01	D01	9.125	10.4444	5.93333	8.50093
DMSO	150515-01	D12	5.41667	5.38889	6.52381	5.77646
DMSO	150515-01	E01	6.26667	4.25	8.33333	6.28333
DMSO	150515-01	E12	5.7	5.22222	12.4	7.77407
DMSO	150515-01	F01	4.7	5.1	8.35294	6.05098
DMSO	150515-01	F12	4.71429	4.17647	8.42857	5.77311
DMSO	150515-01	G01	6.71429	5.625	8.33333	6.89087
DMSO	150515-01	G12	6.6	4.77778	7.125	6.16759
DMSO	150515-01	H01	4.16667	4.93333	4.25	4.45
DMSO	150515-01	H12	5.04	4.95833	6.54545	5.5146
DMSO	150515-02	A01	8.8	2.72	6	5.84
DMSO	150515-02	A12	7	5.55556	4.30435	5.61997
DMSO	150515-02	B01	6.11111	6.61111	5	5.90741
DMSO	150515-02	B12	5.13333	5.86667	4.1	5.03333
DMSO	150515-02	C01	7.5	5.52941	8.2	7.07647
DMSO	150515-02	C12	4.8	5.07143	5.88889	5.25344
DMSO	150515-02	D01	7.14286	5.60714	8.8	7.18333
DMSO	150515-02	D12	4.81818	10.2308	4.61111	6.55335
DMSO	150515-02	E01	4.58333	5.08696	5.03846	4.90292
DMSO	150515-02	E12	6.05	7.8	6	6.61667
DMSO	150515-02	F01	6	5.41667	9.11111	6.84259
DMSO	150515-02	F12	6.76471	6.26667	3.25926	5.43021
DMSO	150515-02	G01	6.5	4.09091	8.5625	6.38447
DMSO	150515-02	G12	8.25	6.41667	5.28	6.64889
DMSO	150515-02	H01	6.05882	4.66667	5.82353	5.51634
DMSO	150515-02	H12	8.375	7.1	3.63636	6.37045
DMSO	150515-03	A01	8.28571	7.16667	6.75	7.40079
DMSO	150515-03	A12		6.375	8.85714	7.61607
DMSO	150515-03	B01	5.64	9.95	7.35714	7.64905
DMSO	150515-03	B12	6.63158	7.41176	12.0833	8.70889
DMSO	150515-03	C01	10.4444	7.23529	10	9.22658
DMSO	150515-03	C12	11	8.16667	6.46154	8.54274
DMSO	150515-03	D01	7.15385	5.27778	10.75	7.72721
DMSO	150515-03	D12	11.5455	9.08333	8.13636	9.58838
DMSO	150515-03	E01	11	10.1667	9.21429	10.127
DMSO	150515-03	E12	21.1667	10.6667	9.6875	13.8403
DMSO	150515-03	F01	11.3571	8.125	12.4118	10.6313
DMSO	150515-03	F12	10.4167	8	8.14286	8.85317
DMSO	150515-03	G01	15.7143	8	13.8	12.5048
DMSO	150515-03	G12	11.0909	6.8125	9.05882	8.98741
DMSO	150515-03	H01	10.3571	9.36364	12.75	10.8236
DMSO	150515-03	H12	5.29412	6.5	7.07143	6.28852
DMSO	150515-04	A01		9.36842	9.46667	9.41754
DMSO	150515-04	A12		10.4167	13.7143	12.0655
DMSO	150515-04	B01		10.4762	12.0667	11.2714
DMSO	150515-04	B12		10.9	13.5	12.2
DMSO	150515-04	C01		13.9	16.2727	15.0864
DMSO	150515-04	C12		16.7692	17.6667	17.2179
DMSO	150515-04	D01		12.7895	10.8571	11.8233
DMSO	150515-04	D12	10.5	15.6923	12.1333	12.7752
DMSO	150515-04	E01	13.8333	11.6818	11.375	12.2967
DMSO	150515-04	E12	12.12	13.1176	17.4375	14.225
DMSO	150515-04	F01	7.25	15.5714	12.5	11.7738
DMSO	150515-04	F12	12.2	16.6316	14.3077	14.3798
DMSO	150515-04	G01	12.0769	11.3571	17.1538	13.5293
DMSO	150515-04	G12	16	17.7	19.25	17.65
DMSO	150515-04	H01	12.3846	12.5	13.3158	12.7335
DMSO	150515-04	H12	15.7273	14.3077	13.0909	14.3753
DMSO	150515-05	A01	4.10714	6.28571	4.11765	4.83683
DMSO	150515-05	A12	4.86667	5.69565	4.76923	5.11052
DMSO	150515-05	B01	6.05556	4.75	6	5.60185
DMSO	150515-05	B12	10.0833	3.46667	6.28571	6.6119
DMSO	150515-05	C01	7.26087	4.70833	3.83333	5.26751
DMSO	150515-05	C12	6.52941	7.30769	7.0625	6.96653
DMSO	150515-05	D01	5.7619	6.61905	5.59259	5.99118
DMSO	150515-05	D12	6.95833	6.44444	8	7.13426
DMSO	150515-05	E01	8.4375	8.04167	8.64706	8.37541
DMSO	150515-05	E12	7.63636	7.23077	6.95833	7.27516
DMSO	150515-05	F01	4.47619	6.64286	4.05556	5.0582
DMSO	150515-05	F12	6.08696	7.82353	6.6087	6.83973
DMSO	150515-05	G01	5.54545	8.4375	7.17647	7.05314
DMSO	150515-05	G12	7.5	6.625	9	7.70833
DMSO	150515-05	H01	6.5	7.94118	3.64286	6.02801
DMSO	150515-05	H12	7.05263	6.58333	4.38462	6.00686
DMSO	150515-06	A01	3.0625	4.25	4.8	4.0375
DMSO	150515-06	A12	3	3.14286	4.11111	3.41799
DMSO	150515-06	B01	3.25	2.57143	3.72222	3.18122
DMSO	150515-06	B12	3.91304	3.53846	4.6	4.01717
DMSO	150515-06	C01	3.6	1.08696	6.07692	3.58796
DMSO	150515-06	C12	4.15385	3	5.33333	4.16239
DMSO	150515-06	D01	3.35294	1	6.4	3.58431
DMSO	150515-06	D12	4.33333	3.1875	4	3.84028
DMSO	150515-06	E01	1.70588	1.54167	2.9	2.04918
DMSO	150515-06	E12	3.88889	2.4	6.63158	4.30682
DMSO	150515-06	F01	2.33333	2.05556	3	2.46296
DMSO	150515-06	F12	3.24	2.04762	5.68421	3.65728
DMSO	150515-06	G01	3.93333	1.56	3.08333	2.85889
DMSO	150515-06	G12	3.40909	5.53846	6.45455	5.13403
DMSO	150515-06	H01	1.8	2.2	3.61111	2.53704
DMSO	150515-06	H12	4.04762	2.63158		3.3396
DMSO	150515-07	A01	4.60714	7.5625	6.94444	6.37136
DMSO	150515-07	A12	8.4	6.38462	5.85714	6.88059
DMSO	150515-07	B01	5.66667	6.66667	8.86667	7.06667
DMSO	150515-07	B12	5.57895	9.26667	9	7.94854
DMSO	150515-07	C01	4.82143	13	13.2308	10.3507
DMSO	150515-07	C12	6.5	8	13.1111	9.2037
DMSO	150515-07	D01	8.36364	9.6875	9.59091	9.21402
DMSO	150515-07	D12	11.5789	12.2308	16.7273	13.5123
DMSO	150515-07	E01	10.4118	13.6667	7.4375	10.5053
DMSO	150515-07	E12	9.38889	14.9231	10	11.4373
DMSO	150515-07	F01	9.65217	6.6	13.4615	9.90457
DMSO	150515-07	F12	7.17391	10.5333	10.7143	9.47384
DMSO	150515-07	G01	11.5	11.1429	15.2308	12.6245
DMSO	150515-07	G12	7.83333	11.7727	11.5385	10.3815
DMSO	150515-07	H01	10.2632	14.6875	9.7619	11.5709
DMSO	150515-07	H12	11.6667	20.5455		16.1061
DMSO	150515-08	A01	2.75	2.53333	3.04545	2.77626
DMSO	150515-08	A12	2.33333	4.5	2.5625	3.13194
DMSO	150515-08	B01	4	4.58824	3.86364	4.15062
DMSO	150515-08	B12	3.36842	3.45455	3.3	3.37432
DMSO	150515-08	C01	2.53333	3.90476	3.3125	3.2502
DMSO	150515-08	C12	2.92	5.8	6.33333	5.01778
DMSO	150515-08	D01	3.61538	3.63636	4.65	3.96725
DMSO	150515-08	D12	4.90909	6.57143	5.9	5.79351
DMSO	150515-08	E01	2.70833	4	3.42857	3.37897
DMSO	150515-08	E12	6.66667	3.33333	4.23529	4.7451
DMSO	150515-08	F01	3.22222	5.54545	5.85	4.87256
DMSO	150515-08	F12	2.87879	5.21429	3.30769	3.80026
DMSO	150515-08	G01	3.35714	4.61538	7.72727	5.23327
DMSO	150515-08	G12	3.21429	4.73684	3.94444	3.96519
DMSO	150515-08	H01	3.4375	5	3.4375	3.95833
DMSO	150515-08	H12	3.88462	4.5	6	4.79487
DMSO	150515-09	A01	4	8.26667	5.54545	5.93737
DMSO	150515-09	A12	3.2	4.72222	4.6	4.17407
DMSO	150515-09	B01	5.76471	6.52941	5	5.76471
DMSO	150515-09	B12	6.07143	6.06667	3.46429	5.20079
DMSO	150515-09	C01	5.78571	7.11765	4.16129	5.68822
DMSO	150515-09	C12	3.6	7.11111	3.82609	4.84573
DMSO	150515-09	D01	5.83333	3.81481	7.8	5.81605
DMSO	150515-09	D12	7.13636	6.61538	13	8.91725
DMSO	150515-09	E01	5.61111	6.75	5.75	6.03704
DMSO	150515-09	E12	3.93333	6.63636	5.35294	5.30755
DMSO	150515-09	F01	6.71429	6.83333	5.9375	6.49504
DMSO	150515-09	F12	5.16667	8.41667	6.4	6.66111
DMSO	150515-09	G01	4.27586	8.52632	8.66667	7.15628
DMSO	150515-09	G12	3.94737	7.56522	5.52174	5.67811
DMSO	150515-09	H01	6	4.8	4.86667	5.22222
DMSO	150515-09	H12	5.19231	3.26087	3.3	3.91773
DMSO	150515-10	A01	3.45833	5.25	6.875	5.19444
DMSO	150515-10	A12	3.875	5.1875	3.64	4.23417
DMSO	150515-10	B01	3.52381	6	6.24	5.2546
DMSO	150515-10	B12	6.05556	3.4375	4	4.49769
DMSO	150515-10	C01	3.27273	5.40909	5	4.56061
DMSO	150515-10	C12	6.61538	2.69565	6.46154	5.25753
DMSO	150515-10	D01	5.2	5.6	8.04545	6.28182
DMSO	150515-10	D12	7.92308	4.94118	7.55556	6.8066
DMSO	150515-10	E01	5	4.19048	7.4	5.53016
DMSO	150515-10	E12	6.68	5.92857	9.22222	7.27693
DMSO	150515-10	F01	3.85294	11	8.52941	7.79412
DMSO	150515-10	F12	5.41667	6.22222	5.11111	5.58333
DMSO	150515-10	G01	6.72727	6.27273	9.05882	7.35294
DMSO	150515-10	G12	7.2381	5.0625	7.57895	6.62651
DMSO	150515-10	H01	3.04348	4.7037	6.36842	4.7052
DMSO	150515-10	H12	3.86957	4.94444	6.6	5.138
DMSO	150515-11	A01	4.62963	5.94444	10.0769	6.88367
DMSO	150515-11	A12	3.11429	6.05263	5.35714	4.84135
DMSO	150515-11	B01	3.14286	4.83333	9.15	5.70873
DMSO	150515-11	B12	3.89286	4.7931	4.09375	4.2599
DMSO	150515-11	C01	5.5	7.05263	8.34783	6.96682
DMSO	150515-11	C12	8.25	4.66667	5.47368	6.13012
DMSO	150515-11	D01	3.61905	4.39286	6.31579	4.7759
DMSO	150515-11	D12	4.45833	5.16	9.36364	6.32732
DMSO	150515-11	E01	5.25	7.42105	8	6.89035
DMSO	150515-11	E12	3.66667	6.77273	9.15789	6.53243
DMSO	150515-11	F01	3.37931	5.625	8.46667	5.82366
DMSO	150515-11	F12	3.62963	6.04167	8.54545	6.07225
DMSO	150515-11	G01	2.04348	7.8125	8.30769	6.05456
DMSO	150515-11	G12	4	4.3	6.63636	4.97879
DMSO	150515-11	H01	6.06667	5.875	6.84211	6.26126
DMSO	150515-11	H12	3.5	5.51852	6.61111	5.20988
DMSO	150515-12	A01	4.04	3.85	6.86667	4.91889
DMSO	150515-12	A12	2.74194	3.05	4.86364	3.55186
DMSO	150515-12	B01	3.76471	4.05263	11.9231	6.58014
DMSO	150515-12	B12	7	7.22222	4.5625	6.26157
DMSO	150515-12	C01	3.88462	4.3125	3.13333	3.77682
DMSO	150515-12	C12	4.96	4.38462	7	5.44821
DMSO	150515-12	D01	4.88889	5.21053	5.94444	5.34795
DMSO	150515-12	D12	5.15	3.56522	7.15385	5.28969
DMSO	150515-12	E01	5.15385	2.64706	5.75	4.51697
DMSO	150515-12	E12	5.69231	5.73684	5.29032	5.57316
DMSO	150515-12	F01	4.52381	6.91667	9.52632	6.98893
DMSO	150515-12	F12	5.04348	4.44	4.8	4.76116
DMSO	150515-12	G01	3.47059	3.6875	4.58537	3.91448
DMSO	150515-12	G12	5.53571	6.33333	8.4375	6.76885
DMSO	150515-12	H01	2.82759	4.4375	4.85714	4.04074
DMSO	150515-12	H12	6	6.58333	8.38462	6.98932
DMSO	150515-13	A01		15.5	5.35714	10.4286
DMSO	150515-13	A12		11.1111	6.83333	8.97222
DMSO	150515-13	B01		17.5385	5.54545	11.542
DMSO	150515-13	B12		9.57143	5.34615	7.45879
DMSO	150515-13	C01	5.47826	8.17647	7.4	7.01824
DMSO	150515-13	C12	4.42105	6.9375	6.03333	5.7973
DMSO	150515-13	D01	7.41176	7.72727	12.6471	9.26203
DMSO	150515-13	D12	7.95455	9.94444	6.5	8.133
DMSO	150515-13	E01	6.89474	8.47059	8.92308	8.09613
DMSO	150515-13	E12	14	7.09524	12.1111	11.0688
DMSO	150515-13	F01	6.38889	8.14286	17.3077	10.6131
DMSO	150515-13	F12	9.13043	5.36667	6.96154	7.15288
DMSO	150515-13	G01	5.95455	8.52174	6.76471	7.08033
DMSO	150515-13	G12	7.30435	5.32	7	6.54145
DMSO	150515-13	H01	6.80769	4.22222	8.35294	6.46095
DMSO	150515-13	H12	8.56522	3.95652	6.75	6.42391
DMSO	150515-14	A01	8.4375	8.65217	6.78261	7.95743
DMSO	150515-14	A12	9.8125	6.6087	9.7619	8.7277
DMSO	150515-14	B01	6.30769	4.83333	11.4118	7.5176
DMSO	150515-14	B12	18.8	7.21053	8.25	11.4202
DMSO	150515-14	C01	11.5	7.30769	9.17391	9.3272
DMSO	150515-14	C12	10.3333	12.2609	16.1	12.8981
DMSO	150515-14	D01	10.4	8.44444	8.82353	9.22266
DMSO	150515-14	D12	15.9231	11.8947	10.1053	12.641
DMSO	150515-14	E01	9.82353	7.64286	10.9412	9.46919
DMSO	150515-14	E12	10	10.2381	9.58065	9.93958
DMSO	150515-14	F01	7	7.04	8.46154	7.50051
DMSO	150515-14	F12	9.29167	9.07692	13.4	10.5895
DMSO	150515-14	G01	12.9412	8.63636	10.7333	10.7703
DMSO	150515-14	G12	10.2	14.1538	11.7222	12.0254
DMSO	150515-14	H01	9.70588	6.11765	8.60714	8.14356
DMSO	150515-14	H12	10.3929	12.5	12	11.631
DMSO	150515-15	A01	6.45	7.25	11.6667	8.45556
DMSO	150515-15	A12	8.9		7.77778	8.33889
DMSO	150515-15	B01	6.38462	8	6.44444	6.94302
DMSO	150515-15	B12	8.625	9.36364	5.21429	7.73431
DMSO	150515-15	C01	9	4.5	7.25	6.91667
DMSO	150515-15	C12	10.1875	8.92308	3.94118	7.68392
DMSO	150515-15	D01	4.66667	4.78571	5.84615	5.09951
DMSO	150515-15	D12	9	7.85714	11.7692	9.54212
DMSO	150515-15	E01	4.3		7.41667	5.85833
DMSO	150515-15	E12	9.14286	10.5714	7.83333	9.18254
DMSO	150515-15	F01	5.93333	6	7.5	6.47778
DMSO	150515-15	F12	8.5	13.5	5.08333	9.02778
DMSO	150515-15	G01	9.0625	4	12.1667	8.40972
DMSO	150515-15	G12	7.53333	9.42857	9.14286	8.70159
DMSO	150515-15	H01	8		9.14286	8.57143
DMSO	150515-15	H12	7.26667	11.1667	8.1	8.84444
DMSO	150515-16	A01		7.5	9	8.25
DMSO	150515-16	A12	12.8	8.83333	11.125	10.9194
DMSO	150515-16	B01	6.47059	11.5	8.5	8.82353
DMSO	150515-16	B12	9.75	5.44444	9.55556	8.25
DMSO	150515-16	C01	7.92308	11.875	8	9.26603
DMSO	150515-16	C12	7.77778	12.1429	11.6154	10.512
DMSO	150515-16	D01	13.2857	8.71429	3.45455	8.48485
DMSO	150515-16	D12	9.92308	6.25		8.08654
DMSO	150515-16	E01	6.42857	7.8	7.6875	7.30536
DMSO	150515-16	E12	8.61538	8.14286	12.5	9.75275
DMSO	150515-16	F01	9.27273	8.55556	7.07692	8.30174
DMSO	150515-16	F12	7.52632	6.66667		7.09649
DMSO	150515-16	G01	6.13333	7.33333	8.25	7.23889
DMSO	150515-16	G12	9.52632	12.75		11.1382
DMSO	150515-16	H01	9.25	8.77778	5.71429	7.91402
DMSO	150515-16	H12	7.875	13.5	8.92857	10.1012
DMSO	150515-17	A01	6.36364	3.64706	14.875	8.29523
DMSO	150515-17	A12	10.6923	9.88889	6.09091	8.8907
DMSO	150515-17	B01	7.30769	6.85714	8.36364	7.50949
DMSO	150515-17	B12	11.6364	13.8	5.27778	10.238
DMSO	150515-17	C01	8.82353	3.83333	7.16667	6.60784
DMSO	150515-17	C12	14.7143	9.2	8.66667	10.8603
DMSO	150515-17	D01	7.71429	4.28571	7.38889	6.46296
DMSO	150515-17	D12	15.4	11.7778		13.5889
DMSO	150515-17	E01	7.7	9	11.25	9.31667
DMSO	150515-17	E12	9.11111	7.33333	8.6875	8.37731
DMSO	150515-17	F01	8.18182	9.28571	12.3846	9.95072
DMSO	150515-17	F12	9.6875	13	11.0625	11.25
DMSO	150515-17	G01	9.25	7.8	10.8333	9.29444
DMSO	150515-17	G12	9.55	13.3636	11	11.3045
DMSO	150515-17	H01	5.33333	11.8333	5.57143	7.57937
DMSO	150515-17	H12	11.55	11.8421	10.6364	11.3428
DMSO	150515-18	A01	4.55556	8	7.05556	6.53704
DMSO	150515-18	A12	3.5	5.25	5.73333	4.82778
DMSO	150515-18	B01	6.33333	9.3	6.28571	7.30635
DMSO	150515-18	B12	8.8	4.6	8.77778	7.39259
DMSO	150515-18	C01	5.82353	6.54545	10	7.45633
DMSO	150515-18	C12	8.9	10.1818	7.21429	8.76537
DMSO	150515-18	D01	5.6	8.36364	7.16667	7.04343
DMSO	150515-18	D12	7.9	8.4375	12.75	9.69583
DMSO	150515-18	E01	5.33333	3.88889	8.66667	5.96296
DMSO	150515-18	E12	7.19048	9.25	11.125	9.18849
DMSO	150515-18	F01	6	7.75	7.33333	7.02778
DMSO	150515-18	F12	8.92308	9.15385	6.89474	8.32389
DMSO	150515-18	G01	14	6.7	8.75	9.81667
DMSO	150515-18	G12	11.6667	5.3	14.75	10.5722
DMSO	150515-18	H01	7.41667	7.46154	7.2	7.3594
DMSO	150515-18	H12	7.85714	9.81818	7.44444	8.37326
DMSO	150515-19	A01	5.3	9.28571	4.9	6.49524
DMSO	150515-19	A12	5.4	7.52941	10.4444	7.79129
DMSO	150515-19	B01	5.5	8.625	7.23529	7.1201
DMSO	150515-19	B12	5.35294	6.84615	7.1	6.43303
DMSO	150515-19	C01	4.1	7.83333	7.30769	6.41368
DMSO	150515-19	C12	10.1	5.38462	5.5625	7.01571
DMSO	150515-19	D01	5.21053	6.11111	10.1111	7.14425
DMSO	150515-19	D12	10.8571	10.7333	7.22222	9.60423
DMSO	150515-19	E01	5.92857	6.90909	8.5	7.11255
DMSO	150515-19	E12	10.4286	10.3571	6.85714	9.21429
DMSO	150515-19	F01	6.69231	7.2	9.5	7.79744
DMSO	150515-19	F12	7.84615	5.89474	10.9091	8.21666
DMSO	150515-19	G01	9.15385	12.9167	7.81818	9.9629
DMSO	150515-19	G12	7.5	10.9286	10.8333	9.75397
DMSO	150515-19	H01	6.28571	7.6		6.94286
DMSO	150515-19	H12	10.4286	6.05882	8.26667	8.25135
DMSO	150515-20	A01	6.42857	6.66667	7.63158	6.90894
DMSO	150515-20	A12	6.44444	6.76923	9.5	7.57123
DMSO	150515-20	B01	4.2	4.52174	4.84211	4.52128
DMSO	150515-20	B12	5.83333	8.16667	9.18182	7.72727
DMSO	150515-20	C01	5	7	7	6.33333
DMSO	150515-20	C12	7.57143	7.83333	12.5625	9.32242
DMSO	150515-20	D01	4.9	5.57895	7.4	5.95965
DMSO	150515-20	D12	9.21429	12.3636	14.2222	11.9334
DMSO	150515-20	E01	4.66667	5.5	6.25	5.47222
DMSO	150515-20	E12	7.94737	14.875	12.1333	11.6519
DMSO	150515-20	F01	6.6	6.5	11.2727	8.12424
DMSO	150515-20	F12	9.72727	11.3333	13.8182	11.6263
DMSO	150515-20	G01	6.70588	8.8125	11.4286	8.98232
DMSO	150515-20	G12	8	9.95833	13.5385	10.4989
DMSO	150515-20	H01	6.0625	4.2	5	5.0875
DMSO	150515-20	H12	10.1818	5.81818	14.2727	10.0909
DMSO	160316-01	A01	6.44444	4.75	3.7931	4.99585
DMSO	160316-01	A01	10.9474	4.42857	9.35714	8.24436
DMSO	160316-01	A12	6.18519	3.76	7.24138	5.72885
DMSO	160316-01	B01	12.6364	4.40909	13.1579	10.0678
DMSO	160316-01	B12	9.43333	4.64286	7.32	7.13206
DMSO	160316-01	C01	10.1538	5.14286	11.9	9.06557
DMSO	160316-01	C12	17.1111	5.86957	13.8	12.2602
DMSO	160316-01	D01	13.8182	5.65	14	11.1561
DMSO	160316-01	D12	8.78788	4.83333	11.8333	8.48485
DMSO	160316-01	E01	8.8	6.25	12.5	9.18333
DMSO	160316-01	E12	8.83333	4.85	12.2105	8.63129
DMSO	160316-01	F01	11	4.14286	9	8.04762
DMSO	160316-01	F12	9.5	4.26923	12	8.58974
DMSO	160316-01	G01	7.85	6.66667	9.03704	7.85123
DMSO	160316-01	G12	10.0588	8.19048	12	10.0831
DMSO	160316-01	H01	7.31579	11.1429	10.4615	9.64006
DMSO	160316-02	A01	5.75	4.39394	4.15152	4.76515
DMSO	160316-02	A12	5.57895	4.81818	2.35294	4.25002
DMSO	160316-02	B01	5.96296	5.07143	7.18182	6.07207
DMSO	160316-02	B12	6.71429	5.40741	4.95	5.69056
DMSO	160316-02	C01	7.45455	4.79412	6.33333	6.194
DMSO	160316-02	C12	7.28571	5.22727	7.4	6.63766
DMSO	160316-02	D01	4.36842	5.64286	4.91304	4.97477
DMSO	160316-02	D12	6.66667	5.34615	9.07407	7.02896
DMSO	160316-02	E01	4.11429	5.34483	6.56522	5.34144
DMSO	160316-02	E12	9.28571	5.17857	8.82759	7.76396
DMSO	160316-02	F01	6.30435	5.82857	5.475	5.86931
DMSO	160316-02	F12	5.52632	8.19048	6.48276	6.73318
DMSO	160316-02	G01	7.8125	4.17647	8.3	6.76299
DMSO	160316-02	G12	5.73333	9.375	7.95833	7.68889
DMSO	160316-02	H01	5.83333	5.33333	5.95455	5.70707
DMSO	160316-02	H12	8.51351	5.04	15.2778	9.61043
