## Supplementary material for "Nementin is a Nematode-Selective Small Molecule Agonist of Neurotransmitter Release": Data S3

### Sheet: Egl active motor effects
Locomotory phenotype time courses
~20 N2 L4's								Legend
		Concentration (uM)							normal
Compound	Time Point (min)	DMSO	15	30	60	Summary	Other Notes		subtle phenotype
wact-209	0	normal backing - same as control	same as ctrl	same as ctrl	same as ctrl	induced shrinker phene+ backing defect. Conc-dependent (robust at 60uM) recovery began to occur
2017-10-26	20	normal, normal backing	normal backing same as control	normal backing same as control	shrinker - + induced to contract like accordian when their noses are touched
	40	normal backing - normal movement	Mostly normal, some subtle rigid-like movements. one worm shows subtle shrinking behaviour - doesn’t shrink when touched	1 or 2 worms show subtle shrinking - general reduced backing behavior (almost shrinker like)	shrinkers - shrinking induced by touch some straight
	60	normal - normal backing	shrinker not seen. Reduced backing behaviour when probed	some shirnking behaviour , reduced backing	shrinkers - + shrinking induced by touch
	120	normal movemement, normal backing	normal backing - same as control	some worms show moderate shrinking,. Backing reduced - worms that shrink, shrink when probed	shrinker phenotype persists, no backing when touched
	240	shrinker phenotype persists, almost no backing	normal backing - same as control	normal backing - same as control (recovered)	still some shrinking, less frequent (some recovery) - mminimal becking reflex when poked
	24 HOURS	normal, normal backing	same as control	very lethargic, move only if prodded	dead worms
							drug precipitate out at 30uM+
wact-38	0	normal	same as control	same as control	same as control	deficit in backing response, similar at 15uM and 60uM (precip?) - backing recovered @4h
2017-10-27	20	normal - normal backing	no abnormal movement, reduced backing in ~1/2 of animals	no abnormal movement, reduced backing in most animals	some worms have very reduced movement (staying in place) + backing defect, some worms still sinusoidal and normal backing
	40	normal movement + backing	sinusoidal movement in tact - some jerky movements. Definite backing defect	~1/2 of animals have backing defect, sinusoidal movement otherwise; somewhat jerky movments at times. Some worms seem completely unaffected	many animals having backing defect but normal sin-move. Some animals have normal backing
	60	normal - normal backing	poking induced shrink contracition in one worm, others having backing defects	many still have backing defect, no other abnormailies in movement	many animals have backing defect, sinusoidal movement fine
	120	normal - normal backing	limitied backing activity	some animals still show backing deficit, others not	some backing deficits presnet, less severe
	240	normal - normal backing	only a few animals have reduction in backing, normal backing in most	backing restored in many animals, 1 or 2 worms still show reduced backing response	backing restored in many animals, 1 or 2 worms still show reduced backing response
	24 HOURS	normal - normal backing	normal backing and movement - one worm wont back; straighter body	same as control	same as control
wact-10	0	normal	same as ctrl	same as ctrl	same as ctrl	Caused shrinking initially, higher conc. led to sever motor deficits + flipping in place, eventually led to (paralysis?) death	Look for jerky, uncoordinated movement in bio rep
2017-10-31	20	normal movement + backing	many worms have shrinker phene - reduced backing, jerky accordian contraction. Worms w/o shrinker back normally	shrinker phenotype, minimal backing - jerky accordian ctrction	shrinker phene, backing defects, touch leads to accoridan ctrc. Some worms seem to move forward when touched, maybe just lack of response in general
	40	normal movement + backing	moderate-somewhat severe shrinking; backing deficit correlates with severity of Sphene	worms lethargic, several shrinking + backing defect, ~4 worms starting to coil (ventral), or in crescent-like shape - no backing	shaker and shrinker - very static and rod like. No backing . One worm curled up
	60	normal movement + backing	shrinking + backing deficit	shrinking + many worms curled in crescent-shape dorsally. 2 worms straight and shaker + shrinker	straight and static. Shrinking and shaking in place. One worm still curled dorsally
	120	normal movement + backing	mild shrinking in most worms - shrinkers show deficit in backing.	worms mostly static, some rod, some curled in U shape. No backing or obvious shrinking (not moving enough in general)	~1/2 = no movement. 1/2 very subtle movements, no backing, some shrink like contractions, rolling in place
	240	normal movement + backing	shrinking cessated - moderate reduction in general movement. Backng deficits in most worms	worms not moving. Some move upbody slightly when poked, others don’t (dead?)	no locomotion - majorty straight (some curled) and non-responsive to touch (dead?) others make small anterior movements when poked
	24 HOURS	normal movement + backing	2 worms lethargic but alive, rest dead	dead	dead
wact-444	0	normal - 20	normal 18	normal- 21	normal -21	Molecule lead to a severe reduction movement (paralysis?) w/ longitudinal flipping. conc-dependent. Death was correlated to higher concentrations. Recovery w/ lower. Very few tracks on 30/60uM wells
2017-11-01	20	normal + normal backing	normal + normal backing	worms significantly less active, normal backing	general movement severely reduced, worms mostly staying in place - back normally
	40	normal + normal backing	moderately less active - backing normal	general movement severely reduced - backing present but less dramatic	movement severely reduced - backing less dramaticm. Sinusoidal contractions have less magnitude - less distance backed
	60	normal + normal backing	moderately less active - backing normal	nearly NO locomotion - backing reduced. Several (5-7) worms striaght and shaking	nearly NO locomotin (fwrd/bckwrd)- backing reduced . Several (7) worms straight and shaking. Nose touch can induce rolling
	120	normal + normal backing	~1/2 worms very inactive w/ reduced backing, 1/2 worms moving ~to ctrl and back normally	worms not really moving on their own - will wiggle a bit if prodded	worms not moving on own - will make subtle movements if prodded
	240	normal + normal backing	mostly returned to normal. Some worms less active, all have normal backing	] ~9 straight, lifeless -don’t move when touched; ~4 lethargic but move when touched (slight backing); rest are moving and back normally	all but 2 worms straight, don’t respond to touch (dead?) 2 others lethargic, wiggle w/ touch
	24 HOURS	normal + normal backing	normal + normal backing	5 worms alive -same as ctrl. Rest dead	3 worms alive- same as ctrl- all others dead
wact-6	0	normal - 18	normal -19	normal -20	normal -20	concentration and time-dependent paralysis
2017-11-01	20	normal + normal backing	normal + normal backing	very little movement - do not back	little to no movement - do not back
	40	normal + normal backing	sig reduction in movement - do not back	most animals not moving, some wiggling slightly- no backing	animals very static - no backing, some pharyngeal pumping in place
	60	normal + normal backing	very little movement, ~1/2 ventrally coiled - no backing in any	nearly no movement, several sticks, few coiled- no backing	mostly paralyzed, some subtle head/pharnyx movement - no backing, mostly straight bodies
	120	normal + normal backing	very little movement, ~1/2 coiled - no backing in any	pharnyeal/head movements only - likely paralyzed, no backing	nearly no movement - few worms subtle pharnyx/head movements - no backing. Liekly paraylzed/dead
	240	normal + normal backing	nearly no movement ~1/2 are coiled	no movement, no internal movement - likely dead	no movement, no internal movement - likely dead
	24 HOURS	normal + normal backing	dead - one worm alive (normal)	dead	dead
wact-21	0	normal - 18	normal -17	normal -19	normal-20	Some jerky unc movements, eventual paralysis. Conc and time dependent move from unc to paralysis
2017-11-02	20	normal + normal backing	normal + normal backing	normal + normal backing	jerky/twitchy movements. backing = abrupt contraction of anterior portion
	40	normal + normal backing	normal + normal backing	most animals back normal, some general unc movement, excess contractions	same as above, less movements in general. Backing is mostly defective; some don’t move others move a little
	60	normal + normal backing	mostly same as ctrl, low penetrance of uncy-like movements seen at higher conc.	very reduced movement - negligable backing. - likely paralyzed	little to no movement or backing - likely paralyzed
	120	normal + normal backing	worms moving normal- not backing well	no movement (dead?)	no movement (dead?)
	240	normal + normal backing	few (3-5) worms not moving or backing, others normal + normal backing	no movement (dead?)	no movement (dead?)
	24 HOURS	normal + normal backing	normal + normal backing	2 worms alive w/ reduced backing, others dead	1 worm alive w/ reduced backing, others dead
wact-23	0	normal	normal- 17	normal - 20	normal - 19
2017-11-02	20	normal + normal backing	normal + normal backing	normal + normal backing	normal + normal backing
	40	normal + normal backing	normal + normal backing	normal + normal backing	normal + normal backing
	60	normal + normal backing	normal + normal backing	normal + normal backing	reduced backing abrupt/short backing, more frequent
	120	normal + normal backing	normal + normal backing	normal + normal backing	abrupt/short backing, more frequent reduced provoked backing
	240	normal + normal backing	normal + normal backing	some general lethargy, normal backing	most worms only move slightly when touched, some still OK
	24 HOURS	normal + normal backing	normal + normal backing	normal + normal backing	3 alive, lethargic, still back - rest are dead
									Further Notes
wact-46	0	normal - 20	normal - 19	normal - 22	normal -19	Phene = jerky movements, increased spontaneous backing frequency, jerkiness worse when spont. Backing. Provoked backing is normal and not jerky	during retest for vids; very wide binds during sine movement (kinker?)		reflexitive backing is unaffected, spontaneous backing is more frqnt + very spastic/jerky
2017-11-03	20	normal + normal backing	normal + normal backing	normal + normal backing	normal + normal backing				candidate for longer time course analysis
	40	normal + normal backing	normal + normal backing	mostly normal, some worms jerky sine movements + normal backing	jerky sunoisidal movement, normal [provoked backing, more frequent spontaneous backing - more abrupt and shorter distance
	60	normal + normal backing	mostly normal, some worms slighty jerky; normal backing	jerky movement, more frequent backing; backing movement is abrupt and jerkier than forward movement. Normal provoked backing	jerky movement persists; backing more frequent and is jerkier than frwd mvmnt. Normal provoked backing	Trends = showed up earlier at higher conc. phenotype generally the same. At 30/60uM worms became lethargic w/ time- reduced movement in general. Discrepancy b/w frwrd and bckwrd jerkiness become greater w/ time
	120	normal + nomral backing	jerky movement, more pronnounced during spont. Backing - provoked backing is normal. Occasional ventral coiling	jerky movement, more pronnounced during spont. Backing (increased freq.)- provoked backing is normal. Occasional ventral coiling	more severe jerky movement, more pronnounced during spont. Backing (increased freq.)- provoked backing is normal. Occasional ventral coiling
	240	normal + normal backing	jerky movement, more pronnounced during spont. Backing - provoked backing is normal.	more lethargic (less movement), same phene as above but no coilers	more lethargic some worms paralyzed, same phene as above, some coiling
	24 HOURS	normal + normal backing	normal + normal backing	normal + normal backing	normal + normal backing
wact-181	0	normal -18	normal -22	normal -20	normal -21	Shrinker phenotype induced- looks most like shrinker 1 (sean).
2017-11-07	20	normal + normal backing	normal + normal backing	normal + mostly normal backing; some worms have jerky/spastic backing reflex	shrinker 1 (mild-moderate) and shaker (can still move about b/w episodes of shaking)
	40	normal + normal backing	normal + normal backing	shrinker 1	shrinker 1 (more severe) + less frequent spont. Shake - shaker can be induced by nose touch (turn over rather than back - not 100% of time)
	60	normal + normal backiing	normal + mostly normal backing; worms potental more lethargic - no definitive phenotype	more lethargic. Shrinker 1, Shaker only induced a few times in a few worms w/ poking	more lethargic, shrinker worsening - severe contraction when poked. Occasionaly shaker when poked - no spont. Shaking seen
	120	normal + normal backiing	normal + mostly normal backing; worms potental more lethargic - no definitive phenotype	very lethargic, almost non-responsive to touch. Occasional movement (not paralyzed), shrink/shake gone	very lethargic, several straighten body op (stick) when touched for several seconds, shrink/shake gone
	240	normal + normal backing	very lethargic, not much backing response to touch	very lethargic, almost non-responsive to touch. Occasional movement (not paralyzed just sick)	very likely dead
	24 HOURS	normal + normal backing	~1/2 are dead, others arrested growth and lethargic	dead, some coiled	dead, overall much less worm tracks in bacteria
wact-419	0	normal -22	normal -18	normal -22	normal -20	shrinker occurred only at highest conc. did not effect general locmotion as much as others, more like smaller-jerky shrinker contractions when moving
2017-11-09	20	normal + normal backing	normal + normal backing	normal + normal backing; seem hyperactive	normal + normal backing
	40	normal + normal backing	normal + normal backing	normal + normal backing	shrinker-like; locomotion less impeded than usual, more kind of subtle jerky contractions towards centre of body. Saw worms "shake" 2 or 3 times
	60	normal + normal backing	normal + normal backing	mostly normal (lower amplitude bends?) - normal backing	same as above
	120	normal + normal backing	normal + normal backing; some very slight jerkiness	normal + normal backing; slight jerkiness	jerky shrinking and shaking still present- less debilatating than others; still maintain some locomotion. 2 worms seem stuck in cresecent/semi-coiled state. Will shake
	240	normal + normal backing	normal + normal backing	normal + normal backing	some shrinking + backing defects persist (mild-moderate) other worms normal
	24 HOURS	normal + normal backing	normal + normal backing	normal + normal backing. Some inhibition of growth	normal + normal backing, most worms had growth inhibition, only 2 or 3 adults
wact-380	0	normal - 20	normal -21	normal -22	normal -22 (note, OP50 did not grow well for some reason)
2017-11-09	20	normal + normal backing	normal + normal backing	mostly normal + normal backing; heads seem more active, body not moving as much(subtle)	mostly normal + normal backing; heads seem more active, body not moving as much, more flaccid
	40	normal + normal backing	normal + normal backing	normal + normal backing	mostly normal + normal backing; heads seem more active, body not moving as much(subtle)
	60	normal + normal backing	normal + normal backing	normal + normal backing	normal + normal backing
	120	normal + normal backing	normal + normal backing	normal + normal backing	normal + normal backing
	240	normal + normal backing	normal + normal backing	normal + normal backing	normal + normal backing
	24 HOURS	normal + normal backing	normal + normal backing	normal + normal backing	normal + normal backing
wact-516	0	normal -20	normal -20	normal -22	normal -21	At 60uM worms show shrinker, severly induced by touch. Shaking was rare but occurred after touching lethargic worms at 2h. 2h time point was quite variable
2017-11-09	20	normal + normal backing	normal + normal backing	small amplitude bends potentially, moving slowly (inching along). Normal backing	small amplitude bends potentially, moving slowly (inching along). Normal backing
	40	normal + normal backing	normal + norma backing	normal + normal backing	some shrinking - severly induced by poking (instead of backing); some worms "shake" their head back and forth when touched
	60	normal + normal backing	normal movement, backing is reduced	normal movement, reduced backng	more severe shrinking, shrink induced by poke. Less general movement (still mobile)
	120	normal + normal backing	normal + normal backing	normal movement, reduced backing	spont shrinking gone, some still do shrink contraction when poked. Several are lethargic (touch induces shake in some) others begin to move normally w/ reduced backing)
	240	normal + normal backing	normal + normal backing	normal + normal backing	worms pretty lethargic, not backing well, no obvious phene
	24 HOURS	normal + normal backing	normal + normal backing	normal + normal backing	4 worms normal, ~5 sick, rest dead
wact-33	0	normal -20	normal - 19	normal -21	normal -20
2017-11-10	20	normal + normal backing	normal, some backing deficits	normal + normal backing	normal + normal backing
	40	normal + normal backing	normal + normal backing	normal + normal backing	normal + normal backing
	60	normal + normal backing	normal + normal backing	normal, some backing deficits	normal + normal backing
	120	normal + normal backing	normal + normal backing	some worms lethargic, move slightly when poked, others normal	some worms lethargic, move slightly when touched. One worm shaked when touched, couldn’t get it to repeat
	240	normal + normal backing	normal + normal backing	some worms very sick/dead others are normal + normal backing	some worms very sick/dead others are normal + normal backing
	24 HOURS	normal + normal backing	normal + normal backing	some inhibition of growth but movement is normal	dead
							*
wact-124	0	normal -17	normal -20	normal -22	normal -20	most worms are mostly normal. Small numbers act differnety - not sure how important . Shaking in only very sick worms (theme)
2017-11-10	20	normal + normal backing	normal + normal backing	normal + normal backing	normal + normal backing
	40	normal + normal backing	normal + normal backing	little less active, otherwise normal + normal backing	some general reduction activity, no specific phenotype, mostly normal w/ normal backing
	60	normal + normal backing	normal + normal backing	defective backing. One worm was straight and shaker was induced by poking. Began moving afterward	some lethargy, defective backing, very heterogenous effects of drugs
	120	normal + normal backing	normal + normal backing	many worms lethargic, others not. Did not see shaking this time	a little more occasional shaking when poking immobile worms, others just lethargic others fine
	240	normal + normal backing	normal + normal backing	many worms lethargic, others not and moving normally	many worms lethargic, others not. Did not see shaking this time
	24 HOURS	normal + normal backing	normal + normal backing	normal + normal backing	4 adults, several L4s (growth inhibited) some died
							*
wact-423	0	normal -19		normal -20	normal -19	limp paralysis???			In several drugs have noticed shaker to occur when touching very sick worms
2017-11-14	30	normal + normal backing		normal + very mild RB	MF = 1, very mild RB. Check for Plimp
	60	normal + normal backing		MF = 1 + normal backing	MF = 1 + normal back. One worm Plimp - slow wave thru body when poked
	120	normal + normal backing		MF = 1 + normal backing, more lethargy	MF = 1 + normal backing, more lethargy
	240	normal + normal backing		MF = 1 some worms barely moving, others better. Getting sick	MF = 1 some worms barely moving, others better. Getting sick
	24 HOURS	normal + normal backing		normal + normal backing	normal + normal backing
wact-125	0	normal		normal -21	normal -18
2017-11-14	30	normal + normal backing		normal + normal backing	normal + normal backing
	60	normal + normal backing		normal + normal backing	normal + normal backing
	120	normal + normal backing		normal, some lethargy + normal backing	normal, some lethargy + normal backing
	240	normal + normal backing		normal, some lethargy + normal backing	normal, some lethargy + normal backing
	24 HOURS	normal + normal backing		normal + normal backing	dead
wact-36	0	normal -19		normal -19	normal - 18
2017-11-15	30	normal + normal backing		normal + normal backing	normal + normal backing
	60	normal + normal backing		normal + RB	normal + RB; short + abrupt backing movement
	120	normal + normal backing		normal + normal backing	normal + normal backing
	240	normal + normal backing		normal + normal backing	normal + normal backing
	24 HOURS	normal + normal backing		normal + normal backing	normal + normal backing
wact-515	0	normal		normal -20	normal -21	mild backing defects @60uM, seemed to dissapate
2017-11-15	30	normal + normal backing		normal + normal backing	normal + RB
	60	normal + normal backing		normal + normal backing	normal + RB
	120	normal + normal backing		normal + normal backing	normal + RB
	240	normal + normal backing		normal + normal backing	normal + normal backing
	24 HOURS	normal + normal backing		normal + normal backing	normal + normal backing
wact-569	0	normal -19		normal = 21	normal -20
2017-11-15	30	normal + normal backing		normal + ~1/3 NB, 1/3 RB, 1/3 normal backing	normal + ~1/3 NB, 1/3 RB, 1/3 normal backing
	60	normal + normal backing		normal + NB and RB worms (some normal)	normal + NB and RB worms (some normal)
	120	normal + normal backing		normal + NB and RB worms (some normal)	MF = 1, lethargy beginning. Many worms still RB/NB
	240	normal + normal backing		normal + normal backing	normal + mild RB
	24 HOURS	normal + normal backing		normal + normal backing	normal + normal backing
							*
wact-4	0	normal - 20		normal -21	normal- 19	Check at 140 - still mild shrink + more shaking
2017-11-16	30	normal + normal backing		normal + normal backing	normal + normal backing
	60	normal + normal backing		normal + normal backing	normal + normal backing
	120	normal + normal backing		normal + normal backing	mild shrinker-1 - maybe saw ShT
	240	normal = normal backing		normal + normal backing	normal + mild RB
	24 HOURS	normal + normal backing		normal + normal backing	mostly dead
yac							*
wact-614	0	normal -21		normal -21	normal -22
2017-11-16	30	normal + normal backing		normal + normal backing	normal + mild RB
	60	normal + normal backing		many MF1, several MF0; only move when poked, slight back. Poking will cause some to move a short distance before stopping	many MF1, several MF0; only move when poked, (same as 30uM). One ShT seen
	120	normal + normal backing		MF1/MF0 Some probably dead	MF1/MF0 Some probably dead
	240	normal + normal backing		mostly normal + normal backing - some dead	normal + normal backing
	24 HOURS	normal + normal backing		normal + normal backing	normal + normal backing, stunted growth, ~50% dead
wact-525	0	normal -19		normal	normal -20
2017-11-16	30	normal + normal backing		normal + normal backing	normal + normal backing
	60	normal + normal backing		MF1, some RB	MF1, mild RB
	120	normal + normal backing		normal + normal backing	normal + normal backing
	240	normal + normal backing		some are normal, others lethargic, some dead	some are normal, others lethargic, some dead
	24 HOURS	normal + normal backing		normal + normal backing	normal + normal backing, some corpses
wact-187	0	normal -21		normal	normal -20
2017-11-17	30	normal + normal backing		normal + normal backing	normal + normal backing
	60	normal + normal backing		normal + normal backing	normal + normal backing
	120	normal + normal backing		normal + normal backing	normal + normal backing
	240	normal + normal backing		normal + normal backing - some lethargy	normal + normal backing -some lethargy
	24 HOURS	normal + normal backing		normal + normal backing (some growth inhibition)	most dead, other growth inhibited
wact-433	0	normal -19		normal -21	normal - 21
2017-11-21	30	normal + normal backing		normal + normal backing	normal + normal backing
	60	normal + normal backing		normal + normal backing	normal + norma backing
	120	normal + normal backing		normal + normal backing	MF1 + RB
	240	normal + normal backing		normal + normal backing	normal + normal backing
	24 HOURS	normal + normal backing		normal + normal backing	normal + normal backing
wact-203	0	normal -21		normal-23	normal -22
2017-11-21	30	normal + normal backing		normal + normal backing	normal + normal backing
	60	normal + normal backing		normal + normal backing	ShS/T, subtle shrinker, subtle jerky-unc > not completely penetrant; some worms OKAY
	120	normal + normal backing		some normal + normal backing, other MF0/1 + RB	some ShT, many worms lethargic (MF0/1 + RB)
	240	normal + normal backing		lethargic	lethargic, + 2 coilers
	24 HOURS	normal + normal backing		normal + normal backing	1/2 dead, others normal + normal backing
wact-378	0	normal - 19		normal -21	normal -20
2017-11-21	30	normal + normal backing		normal + normal backing	normal + normal backing
	60	normal + normal backing		normal + normal backing	normal + normal backing
	120	normal + normal backing		normal + normal backing	normal + nomal backing
	240	normal + normal backing		normal + normal backing	normal + nomal backing
	24 HOURS	normal + normal backing		normal + normal backing	normal + normal backing
						*
wact-11	0	normal -18		normal -19	normal	severe coil + some "folded". Move slightly when prodded otherwise MF0	severe coil + some "folded". Move slightly when prodded otherwise MF0
2017-11-22	30	normal + normal backing		normal + normal backing	normal + mild RB
	60	normal + normal backing		MF1 (moving slow) + RB	MF1 + mostly NB, some RB
	120	normal + normal backing		MF1 (moving slow) + RB	MF0/1 + mostly NB, some RB
	240	normal + normal backing		MF0, limp paralyis + some coiled, some "folded". Most move heads when prodded, not bodies	MF0, limp paralyis + some coiled, some "folded". Most move heads when prodded, not bodies
	24 HOURS	normal + normal backing		Most still coiled/folded - some move slightly when prodded, rest are dead	mostly dead - most still coiled/folded - few move slightly when prodded
wact-47	0	normal -19		normal -19	normal -20
2017-11-22	30	normal + normal backing		normal + normal backing	mild jerky-unc + normal backing
	60	normal + normal backing		normal + normal backing	jerky-unc + few/moderate (3-4) coilers
	120	normal + normal backing		normal + normal backing	mild jerky-unc, MF1 (limp paralysis?), moderate coilers
	240	normal + normal backing		normal + normal backing	mild jerky-unc, MF1 (limp paralysis?), 2 coiler
	24 HOURS	normal + normal backing		normal + normal backing	normal + normal backing
wact-577	0	normal -19		normal -20	normal -20
2017-11-22	30	normal + normal backing		normal + normal backing	normal + normal backing
	60	normal + normal backing		normal + normal backing mostly, (some potentail Pl - check this)	MF1, (potential Pl)
	120	normal + normal backing		normal + normal backing	limp paralysis + moderate ShT
	240	normal + normal backing		normal + normal backing	limp paralysis + moderate ShT
	24 HOURS	normal + normal backing		normal + normal backing	some dead, some normals, other still paralyzed/very sick
wact-169	0	normal -18		normal -19	normal -19
2017-11-22	30	normal + normal backing		normal + normal backing	normal + normal backin
	60	normal + normal backing		normal + normal backing	normal + normal backing
	120	normal + normal backing		normal + normal backing	normal + normal backing
	240	normal + normal backing	n	normal + normal backing	normal + normal backin
	24 HOURS	normal + normal backing		normal + normal backing	normal + normal backing , some growth inhibition
wact-432	0	normal -17		normal -18	normal -19
2017-11-23	30	normal + normal backing		normal + normal backing	normal + normal backing
	60	normal + normal backing		normal + normal backing	normal + normal backing
	120	normal + normal backing		normal + normal backing	normal + normal backing
	240	normal + normal backing		normal + normal backing	normal + normal backing
	24 HOURS	normal + normal backing		normal + normal backing	normal + normal backing
						drug not completely spread out
wact-558	0	normal -20		normal -	normal -21
2017-11-23	30	normal + normal backing		normal + normal backing	normal + normal backing
	60	normal + normal backing		normal + normal backing	normal + normal backing
	120	normal + normal backing		normal + normal backing	normal + normal backing
	240	normal + normal backing		normal + normal backing	normal + normal backing
	24 HOURS	normal + normal backing		normal + normal backing	normal + normal backing
wact-120	0	normal -21		normal -21	normal -20
2017-11-24	30	normal + normal backing		normal + normal backing	normal + normal backing
	60	normal + normal backing		mild jerky-unc; jerky spontaneous backing BUT reflexitive backing is smooth	moderate to severe jerky-unc; jerky spontaneous backing BUT reflexitive backing is smooth
	120	normal + normal backing		normal + normal backing	moderate jerky-unc
	240	normal + normal backing		normal + normal backing	moderate jerky-unc
	24 HOURS	normal + normal backing		normal + normal backing (slow growth)	normal + normal backing (slow growth)
						note: drug out of solution (60uM)
wact-218	0	normal -19		normal -20	normal
2017-11-24	30	normal + normal backing		mild jerky-unc	mild jerky-unc
	60	normal + normal backing		moderate jerky-unc; touch response = some smooth backing, some jerky	mild jerky-unc
	120	normal + normal backing		mild jerky-unc	mild-moderate jerky-unc
	240	normal + normal backing		mild jerky-unc	mild jerky-unc
	24 HOURS	normal + normal backing		normal + normal backing	normal + normal backing
wact-385	0	normal -20		normal -21	normal -22
2017-11-28	30	normal + normal backing		mild backing defects (some RB some FB)	normal + normal backing
	60	normal + normal backing		mild RB in some worms, others normal + normal backing	mild RB in some worms, others normal + normal backing
	120	normal + normal backing		mild RB in some worms, others normal + normal backing	mild RB in some worms, others normal + normal backing
	240	normal + normal backing		normal + normal backing	normal + normal backing
	24 HOURS	normal + normal backing		normal + normal backing	normal + normal backing
wact-578	0	normal -19		normal -21	normal -20
2017-11-29	30	normal + normal backing		some more frequent and abrupr backing	normal + normal backing
	60	normal + normal backing		normal + normal backing	mostly normal - some worms mostly just backing and reversing in a small area; when poked go back to normal
	120	normal + normal backing		normal + normal backing	normal + normal backing
	240	normal + normal backing		normal + normal backing	normal + normal backing
	24 HOURS	normal + normal backing		normal + normal backing	normal + normal backing
wact-378	0	normal -18		normal -21	normal -21
2017-11-29	30	normal + normal backing		mostly normal: some unc; slightly jerky, odd movements patterns	mostly normal: some unc; slightly jerky, odd movements patterns + normal backing
	60	normal + normal backing		MF1, normal backing	mostly normal: some unc; slightly jerky, odd movements patterns + normal backing
	120	normal + normal backing		normal + normal backing	normal + normal backing
	240	normal + normal backing		normal + normal backing	normal + normal backing
	24 HOURS	normal + normal backing		normal + normal backing	normal + normal backing
wact-503	0	normal -20		normal -20	normal -19
2017-11-30	30	normal + normal backing		normal + jerky backing	jerky forward and backward movement - kinda shrinkerish, induced backing is jerky
	60	normal + normal backing		MF1 and jerky movement induced backing is jerky	MF1 (very little, will move more when proden) + jerky movement , induced backing is jerkying
	120	normal + normal backing		mostly MF1, lethargic will move slightly if poked. Likely not paralysis	mostly MF0, very lethargic will move slightly if poked. Likely not paralysis
	240	normal + normal backing		MF0 - no movement, don’t move when touched	MF0 - no movement, don’t move when touched
	24 HOURS	normal + normal backing		7 alive and normal	3 ailve and normal
						Note: no change @ 6h
wact-220	0	normal -20		normal -19	normal -20	maybe some more dead @60uM
2017-11-30	30	normal + normal backing		normal + normal backing	normal + normal backing
	60	normal + normal backing		normal + normal backing	MF1 + normal backing
	120	normal + normal backing		MF1, lethargic, movement when prodded is normal BUT some worms are paralyzed like @60uM	MF0, potential paralysis - slight head jerk/wiggle when poked (but no forward/backward movement , some worms will move like @30uM when prodded
	240	normal + normal backing		limp paralysis: will wiggle slightly when moved, do not move forward or back	limp paralysis: will wiggle slightly when moved, do not move forward or back
	24 HOURS	normal + normal backing		2 alive but sick	dead
						some drug out of sol'n at 60uM
wact-567	0	normal -20		normal -22	normal -21
2017-11-04	30	normal + normal backing		jerky and abrupt spontaenous backing, touch-response normal	jerky and abrupt spontaenous backing, touch-response normal. Not really jerky in forward motion (contrast to typical jerky-unc)
	60	normal + normal backing		moderate-severe jerky-unc	moderate-severe jerky-unc
	120	normal + normal backing		mild jerky-unc	mild jerky-unc
	240	normal + normal backing		normal + normal backing	very mild jerky-unc
	24 HOURS	normal + normal backing		normal + normal backing	normal + normal backing (some growth inhibited)
wact-39	0	normal -20		normal -21	normal -21
2017-12-04	30	normal + normal backing		normal + normal backing	normal + normal backing
	60	normal + normal backing		normal + normal backing	normal + normal backing
	120	normal + normal backing		normal + normal backing	normal + normal backing
	240	normal + normal backing		normal + normal backing	normal + normal backing
	24 HOURS	normal + normal backing		mostly alive (some dead) normal + normal backing	some dead some alive, normal movement otherwise
wact-547	0	normal -20		normal -22	normal -20
2017-12-05	30	normal + normal backing		normal + normal backing	normal + normal backing
	60	normal + normal backing		normal + normal backing	normal + normal backing
note 4h obsv taken 15min late	120	normal + normal backing		normal + normal backing	normal + normal backing
	240	normal + normal backing		normal + normal backing	normal + normal backing
	24 HOURS	normal + normal backing		normal + normal backing	normal + normal backing
wact-622	0	normal -20		normal -21	normal -20
2017-12-05	30	normal + normal backing		movement normal, many freeze backing (BF)	normal + normal backing
4h obvs taken 30min late	60	normal + normal backing		normal + mild RB	normal + RB and forward movement when poked - lack of touch responsiveness in general
	120	normal + normal backing		normal + mild RB	normal + moderate backing
	240	normal + normal backing		most are MF1. minimal response to touch. Others normal	most are MF1. minimal response to touch. Others normal
	24 HOURS	normal + normal backing		normal + normal backing	1 alive, very lethargic. 3 dead coiled
wact-128	0	normal -20		normal -19	normal -20	30uM - shrinker 2
2017-12-06	30	normal + normal backing		normal, nearly no touch response (severe RB) + some worms shrinker 1	mostly shrinker 2	60uM - severe shrinker 3 + shaker (ShS)
	60	normal + normal backing		moderate spontaneous shrinking (3), very minima lbacking response	severe shrinker 3 + Sh/S (severe) + minimal touch response
	120	normal + normal backing		moderate-severe shrinker (2) + mild shaker	moderate - severe shrinker 2 + mild shaker	still no recover at 5h
	240	normal + normal backing		more lethargic, still mild-moderate shrinker (spontaneous and touch-induced)	more lethargic, moderate shrinking
	24 HOURS	normal + normal backing		normal + normal backing	normal + normal backing
						precipitate at 30uM and 60uM
wact-371	0	normal -18		normal -19	normal -18
2017-12-06	30	normal + normal backing		normal + normal backing	mild jerky-unc + normal backing
	60	normal + normal backing		normal + normal backing	normal + normal backing
	120	normal + normal backing		normal + normal backing	normal + normal backing
	240	normal + normal backing		normal + normal backing	normal + normal backing
	24 HOURS	normal + normal backing		mostly dead or very sick - some worms barely alive inside cuticles	mostly dead or very sick - some worms barely alive inside cuticles

### Sheet: locomotor analysis summary
Locomotory Phenotype Time-Course Observations (JP and CD)
24 well plate DRC, ~20 N2 L4's/well, 1 rep
			Severity			Recovery from phene?
Date	Trivial name	Phenotype	15uM	30uM	60uM	15uM	30uM	60uM	Experimenter
2017-10-26	wact-209	shrinker				Yes	Yes	Some	JP
2017-10-27	wact-38	backing deficits (RB)				Yes	Yes	Yes	JP		Legend
2017-10-31	wact-10	shrinker				Yes	No	No	JP		Phenotype		Survival at 24h
		shaker (ShS/T)				N/A	No	No			none		dead
2017-11-01	wact-444	shaker (ShS/T)				N/A	No	No	JP		mild		some dead/sick
2017-11-01	wact-6	paralysis				No	No	No	JP		moderate		alive
		coiler				No	No	No			severe
2017-11-03	wact-46	jerky-unc				Yes	Yes	Yes	JP
		paralysis				Yes	Yes	Yes
2017-11-02	wact-21	jerky-unc movements				Yes	No	No	JP		Phenotype	Sub-Phene	Indicator
2017-11-02	wact-23	backing deficits				N/A	N/A	No	JP		Shrinker	-	shrinker
2017-11-07	wact-181	shrinker				N/A	No	No	JP		Shaker	Spontaneous	ShS
		shaker (ShT)				N/A	No	No				Touch-induced	ShT
2017-11-09	wact-419	shrinker				N/A	N/A	Yes	JP			Both	ShS/T
		shaker (ShS)				N/A	N/A	Yes			Paralysis	Rigid	Pr
2017-11-09	wact-516	shrinker				N/A	N/A	Yes	JP			Partial	Pp
2017-11-10	wact-124	reduced movement (1)				N/A	Yes	No	JP			Freeze	FB
2017-11-14	wact-423	reduced movement (1)	NO DATA			NO DATA	Yes	Yes	JP		Jerky	-	jerky-unc
2017-11-14	wact-125	none					N/A	N/A	JP		Movement Frequency	more than ctrl	3
2017-11-15	wact-36	none					N/A	N/A	JP			same as ctrl	2
2017-11-15	wact-515	backing deficits (RB)					N/A	Yes	JP			1 less than ctrl	1
2017-11-15	wact-569	backing deficits (RB and NB)					Yes	Yes	JP		Bend Amplitude	> ctrl	BA > ctrl
2017-11-08	wact-182	backing deficits (RB)				N/A	Yes	No	CD			< ctrl	BA< ctrl
2017-11-09	wact-35	backing deficits (RB)				N/A	Yes	No	CD
2017-11-15	wact-204	backing deficits (RB)				N/A	N/A	No	CD
2017-11-16	wact-4	shrinker	NO DATA			NO DATA	N/A	Yes	JP
2017-11-16	wact-614	reduced movement (1)					Yes	Yes	JP
2017-11-21	wact-203	shrinker					N/A	Yes	JP
		shaker ShS/T					N/A	Yes
		jerky-unc					N/A	Yes
2017-11-22	wact-11	paralysis (Pl) (some coiled/"folded)					No	No	JP
2017-11-22	wact-47	jerky-unc					N/A	Yes	JP
		coiler					N/A	Yes
		paralysis (Pl)					N/A	Yes
2017-11-22	wact-577	paralysis (Pl)					N/A	Some	JP
		shaker					N/A	Yes
2017-11-21	wact-8	backing deficits (RB)					No	No	CD
2017-11-21	wact-45	coiler					Yes	Yes	CD
2017-11-24	wact-120	jerky-unc					Yes	Yes	JP
2017-11-24	wact-218	jerky-unc					Yes	Yes	JP
2017-11-28	wact-385	backing deficits (RB)					Yes	Yes	JP
2017-11-29	yact-1579	jerky-unc					Yes	Partial	CD
2017-11-30	wact-503	reduced movement (1)					Yes	Yes	JP
2017-11-30	wact-220	paralysis					No	No	JP
2017-12-04	wact-567	jerky-unc					Yes	Yes	JP
2017-12-04	wact-39	none					N/A	N/A	JP
2017-12-04	wact-55	jerky-unc					No	No	CD
		shrinker					No	No
		shaker					No	No
		paralysis					No	No
2017-12-04	wact-436	reduced movement (1)					Yes	Yes	CD
2017-12-04	wact-12	none					N/A	N/A	CD	**conc of 15uM and 30uM used
2017-12-05	wact-547	none					N/A	N/A	JP
2017-12-05	wact-622	reduced movement (1)					Yes	No	JP
2017-12-06	wact-128	shrinker					No	No	JP
		shaker (ShS)					Yes	Yes
2017-12-06	wact-371	none					N/A	N/A	JP
